# Long-read isoform sequencing reveals survival-associated splicing in breast cancer

**DOI:** 10.1101/2020.11.10.376996

**Authors:** Diogo F.T. Veiga, Alex Nesta, Yuqi Zhao, Anne Deslattes Mays, Richie Huynh, Robert Rossi, Te-Chia Wu, Karolina Palucka, Olga Anczukow, Christine R. Beck, Jacques Banchereau

**Author notes:** These authors contributed equally (Diogo F.T. Veiga, Alex Nesta). Correspondence (O.A.), (C.R.B.), (J.B.).

## Abstract

Tumors display widespread transcriptome alterations, but the full repertoire of isoform-level alternative splicing in cancer is not known. We developed a long-read RNA sequencing and analytical platform that identifies and annotates full-length isoforms, and infers tumor-specific splicing events. Application of this platform to breast cancer samples vastly expands the known isoform landscape of breast cancer, identifying thousands of previously unannotated isoforms of which ~30% impact protein coding exons and are predicted to alter protein localization and function, including of the breast cancer-associated genes *ESR1* and *ERBB2*. We performed extensive cross-validation with -omics data sets to support transcription and translation of novel isoforms. We identified 3,059 breast tumor-specific splicing events, including 35 that are significantly associated with patient survival. Together, our results demonstrate the complexity, cancer subtype-specificity, and clinical relevance of novel isoforms in breast cancer that are only annotatable by LR-seq, and provide a rich resource of immuno-oncology therapeutic targets.
