## Supplementary material for "Long-read isoform sequencing reveals survival-associated splicing in breast cancer": Table S1

### Sheet: Sheet1
Sample Name	Classification	Origin	BRCA Subtype	ER status	PR status	HER2 status	Grade	Stage	Patient age	Race	Ethnicity
T104	Breast Cancer	Primary Tissue	TNBC	(-)	(-)	(-)	3	III	N/A	N/A	N/A
T121	Breast Cancer	Primary Tissue	Hormone_positive	(+)	(+)	(-)	3	IIA	N/A	N/A	N/A
T129	Breast Cancer	Primary Tissue	TNBC	(-)	(-)	(-)	3	N/A	N/A	N/A	N/A
T132	Breast Cancer	Primary Tissue	TNBC	(-)	(-)	(-)	3	IIA	N/A	N/A	N/A
T146	Breast Cancer	Primary Tissue	TNBC	(-)	(-)	(-)	2	IIA	N/A	N/A	N/A
T186	Breast Cancer	Primary Tissue	TNBC	(-)	(-)	(-)	3	I	N/A	N/A	N/A
T203	Breast Cancer	Primary Tissue	Hormone_positive	(+)	(+)	(+)	N/A	IIIA	N/A	N/A	N/A
T260	Breast Cancer	Primary Tissue	HER2	(-)	(-)	(+)	3	N/A	N/A	N/A	N/A
T263	Breast Cancer	Primary Tissue	TNBC	(-)	(-)	(-)	3	N/A	N/A	N/A	N/A
T270	Breast Cancer	Primary Tissue	TNBC	(-)	(-)	(-)	3	IIB	N/A	N/A	N/A
T285	Breast Cancer	Primary Tissue	HER2	(-)	(-)	(+)	3	N/A	N/A	N/A	N/A
T320	Breast Cancer	Primary Tissue	HER2	(-)	(-)	(+)	3	IIA	N/A	N/A	N/A
T356	Breast Cancer	Primary Tissue	Hormone_positive	(+)	(+)	(+)	3	I	N/A	N/A	N/A
NBT1	Normal Breast	Primary Tissue	N/D	N/D	N/D	N/D	N/D	N/D	N/A	N/A	N/A
NBT2	Normal Breast	Primary Tissue	N/D	N/D	N/D	N/D	N/D	N/D	N/A	N/A	N/A
J000080739	Breast Cancer	PDX	TNBC	(-)	(-)	(-)	3	IV	49	White	Not Reported
TM00089	Breast Cancer	PDX	Hormone_positive	(+)	(-)	(-)	3	IIA	68	Asian/Pacific Islander	Non-Hispanic
TM00091	Breast Cancer	PDX	TNBC	(-)	(-)	(-)	3	IIB	45	White	Non-Hispanic
TM00097	Breast Cancer	PDX	TNBC	(-)	(-)	(-)	3	IIIA	60	Other	Hispanic
TM00098	Breast Cancer	PDX	TNBC	(-)	(-)	(-)	3	IA	64	White	Non-Hispanic
TM00099	Breast Cancer	PDX	TNBC	(-)	(-)	(-)	3	IIA	44	Asian/Pacific Islander	Not Reported
TM00103	Breast Cancer	PDX	TNBC	(-)	(-)	(-)	3	I	73	White	Not Reported
TM01079	Breast Cancer	PDX	TNBC	(-)	(-)	(-)	3	IIB	32	White	Non-Hispanic
TM01273	Breast Cancer	PDX	TNBC	(-)	(-)	(-)	3	IIA	65	White	Non-Hispanic
HS578T	Breast Cancer	Cell Line	TNBC	(-)	(-)	(-)	N/D	N/D	74	Caucasian	Not Reported
MCF-7	Breast Cancer	Cell Line	Hormone_positive	(+)	(+)	(-)	N/D	N/D	69	Caucasian	Not Reported
MDA-MB-231	Breast Cancer	Cell Line	TNBC	(-)	(-)	(-)	N/D	N/D	51	Caucasian	Not Reported
MDA-MB-468	Breast Cancer	Cell Line	TNBC	(-)	(-)	(-)	N/D	N/D	51	Black	Not Reported
HMEC	Normal Breast	Cell Line	N/D	N/A	N/A	N/A	N/D	N/D	N/A	N/A	N/A
HS578BST	Normal Breast	Cell Line	N/D	N/A	N/A	N/A	N/D	N/D	74	Caucasian	Not Reported
Legend
N/D - not defined
N/A - not available
ER - Estrogen receptor
PR - Progesterone receptor
