## Supplementary material for "Long-read isoform sequencing reveals survival-associated splicing in breast cancer": Table S2

### Sheet: Sheet4
Library	Sample	Classification	Origin	BRCA Subtype	Equipment	Size selection	Subread Yield from Polymerase Reads	# of Circular Consensus Sequences (CCS)	CCS above Q50 accuracy (99.999%)	N50	# Full-length non-chimeric (FLNC) isoforms	# Unique FLNC isoforms reported by ToFU pipeline	# Genes
NBT1	NBT1	Normal Breast	Tissue	NA	RSII	3-6kb	2138526	229949	0.927	2830	45840	12492	4816
NBT2	NBT2	Normal Breast	Tissue	NA	RSII	3-6kb	2568901	304619	0.8953	2496	58670	9534	4060
HMEC	HMEC	Normal Breast	Cell Line	NA	RSII	3-6kb	2061941	274920	0.9173	4533	31752	8353	2315
HS578BST	HS578BST	Normal Breast	Cell Line	NA	RSII	3-6kb	1640646	260420	0.9248	2822	42997	14957	3451
HS578T	HS578T	Breast Cancer	Cell Line	TNBC	RSII	3-6kb	2661244	324542	0.9532	1870	74059	22301	5113
J000080739	J000080739	Breast Cancer	PDX	TNBC	Sequel	2-6kb	1817419	298988	0.8649	3021	145202	18554	3437
J000080739R	J000080739	Breast Cancer	PDX	TNBC	RSII	2-6kb	8536463	927544	0.8825	2650	485329	31886	6124
MCF7JGM	MCF7JGM	Breast Cancer	Cell Line	Hormone_positive	RSII	3-6kb	2967636	282632	0.9232	3115	33924	11523	2944
MCF7PacBio*	MCF7PacBio	Breast Cancer	Cell Line	Hormone_positive	RSII	1-2kb, 2-3kb, 3-5kb, 5-10kb	5814597	763106	0.935	4151	76605	74216	10507
MDAMB231	MDAMB231	Breast Cancer	Cell Line	TNBC	RSII	3-6kb	2292958	297886	0.8935	2085	118176	19454	5325
MDAMB468	MDAMB468	Breast Cancer	Cell Line	TNBC	RSII	3-6kb	1648518	286511	0.9164	1828	129006	18953	5286
T104TNBC	T104TNBC	Breast Cancer	Tissue	TNBC	RSII	2-6kb	7684648	757711	0.8215	3292	380416	50627	10558
T121HER2negERposPRpos	T121HER2negERposPRpos	Breast Cancer	Tissue	Hormone_positive	RSII	2-6kb	3606019	427825	0.8062	8171	38074	14273	4615
T121HER2negERposPRposR	T121HER2negERposPRpos	Breast Cancer	Tissue	Hormone_positive	RSII	2-6kb	9058423	655845	0.7723	2196	349353	36818	9244
T129TNBC	T129TNBC	Breast Cancer	Tissue	TNBC	RSII	3-6kb	4175637	707735	0.7826	4500	40376	9836	3973
T132TNBC	T132TNBC	Breast Cancer	Tissue	TNBC	RSII	3-6kb	3480786	644590	0.8373	4474	26610	7604	2919
T146TNBC	T146TNBC	Breast Cancer	Tissue	TNBC	RSII	2-6kb	8727989	721664	0.8152	2706	408298	46766	10286
T186TNBC	T186TNBC	Breast Cancer	Tissue	TNBC	RSII	2-6kb	9850660	811869	0.7824	4078	218488	41067	9559
T186TNBCR	T186TNBC	Breast Cancer	Tissue	TNBC	RSII	2-6kb	3640356	349806	0.7995	3069	188233	29181	7816
T203HER2posERposPRpos	T203HER2posERposPRpos	Breast Cancer	Tissue	Hormone_positive	RSII	2-6kb	7425488	760116	0.8169	6003	169392	16813	5860
T203HER2posERposPRposR	T203HER2posERposPRpos	Breast Cancer	Tissue	Hormone_positive	RSII	2-6kb	3910932	323631	0.7901	2615	199537	31041	8254
T260HER2posERnegPRneg	T260HER2posERnegPRneg	Breast Cancer	Tissue	HER2	RSII	2-6kb	7757431	735247	0.8592	2988	350328	34947	9491
T263TNBCR	T263TNBC	Breast Cancer	Tissue	TNBC	RSII	3-6kb	8555798	830660	0.8364	3539	91085	15234	6181
T270TNBCR	T270TNBC	Breast Cancer	Tissue	TNBC	RSII	3-6kb	6754457	794642	0.8501	3820	81763	14773	5762
T285HER2posERnegPRneg	T285HER2posERnegPRneg	Breast Cancer	Tissue	HER2	RSII	2-6kb	7316577	843228	0.8741	4099	259893	43013	9662
T285HER2posERnegPRnegR	T285HER2posERnegPRneg	Breast Cancer	Tissue	HER2	RSII	2-6kb	3390491	359121	0.7709	3158	188920	29357	7661
T320HER2posERnegPRneg	T320HER2posERnegPRneg	Breast Cancer	Tissue	HER2	RSII	2-6kb	13400311	825320	0.8425	3004	299759	42501	9705
T320HER2posERnegPRnegR	T320HER2posERnegPRneg	Breast Cancer	Tissue	HER2	RSII	2-6kb	7874547	757230	0.8258	3007	405800	49356	10258
T356HER2posERposPRpos	T356HER2posERposPRpos	Breast Cancer	Tissue	Hormone_positive	RSII	2-6kb	7660442	741271	0.8097	5263	184963	28209	8660
T356HER2posERposPRposR	T356HER2posERposPRpos	Breast Cancer	Tissue	Hormone_positive	RSII	2-6kb	1355772	103905	0.7678	2517	58590	10191	4637
TM00089	TM00089	Breast Cancer	PDX	Hormone_positive	Sequel	2-6kb	132419	128553	0.793	2754	49638	3572	1674
TM00089R	TM00089	Breast Cancer	PDX	Hormone_positive	RSII	2-6kb	9096982	996557	0.7659	2648	513382	30930	8981
TM00091	TM00091	Breast Cancer	PDX	TNBC	Sequel	2-6kb	855223	213843	0.8694	3503	57769	3328	1698
TM00091R	TM00091	Breast Cancer	PDX	TNBC	RSII	2-6kb	3859804	398706	0.8277	2988	212524	19256	7930
TM00091RR	TM00091	Breast Cancer	PDX	TNBC	RSII	2-6kb	6432198	947404	0.8652	3098	401045	13219	5874
TM00097	TM00097	Breast Cancer	PDX	TNBC	Sequel	2-6kb	2232292	438327	0.8305	3143	169812	8206	3944
TM00097R	TM00097	Breast Cancer	PDX	TNBC	RSII	2-6kb	7348126	925092	0.8385	2914	457363	34886	9395
TM00098	TM00098	Breast Cancer	PDX	TNBC	Sequel	2-6kb	1247346	174783	0.834	3408	86494	4428	2517
TM00098R	TM00098	Breast Cancer	PDX	TNBC	RSII	2-6kb	7654486	1002249	0.8392	2944	456914	27336	8787
TM00099	TM00099	Breast Cancer	PDX	TNBC	Sequel	2-6kb	2148832	470224	0.8241	3359	177507	6901	3715
TM00099R	TM00099	Breast Cancer	PDX	TNBC	RSII	2-6kb	5803207	896757	0.8196	3266	397256	23826	8123
TM00103	TM00103	Breast Cancer	PDX	TNBC	Sequel	2-6kb	271014	81441	0.8836	3353	17470	468	337
TM00103R	TM00103	Breast Cancer	PDX	TNBC	RSII	2-6kb	6538028	881128	0.8686	3173	395093	13591	7031
TM01079	TM01079	Breast Cancer	PDX	TNBC	Sequel	2-6kb	988545	127716	0.8719	2891	61731	3758	2285
TM01079R	TM01079	Breast Cancer	PDX	TNBC	RSII	2-6kb	6812706	710520	0.8486	2240	375744	26968	8456
TM01273	TM01273	Breast Cancer	PDX	TNBC	Sequel	2-6kb	820822	163777	0.8383	3389	61275	3048	2040
TM01273R	TM01273	Breast Cancer	PDX	TNBC	RSII	2-6kb	7523004	959568	0.8655	3019	464113	24397	7875
Notes
* Downloaded from Pacbio [https://www.pacb.com/blog/data-release-human-mcf-7-transcriptome]
