## Supplementary material for "Long-read isoform sequencing reveals survival-associated splicing in breast cancer": Table S4

### Sheet: Sheet1
Table S4
Gene Name	Isoform	Forward Primer	Reverse Primer	Sanger Sequence	ABI File Name	Info	Touchdown Start Temp	Touchdown End Temp	Touchdown cycles	Touchdown delta	Denaturation Temp	Anneal Temp	Extension Temp	Post-touchdown Cycles
CYB561	PB.15247.103	GCC ATT CCT GAG CAG CAG AAA GC	CCA CCA GCC ACT GCA CAA AGT AC	ATAGTTCGGCATCGCTCCGCACCAGCTGTGTAGGCTGTACAGGTCAGCGTAGCCCTTCTTCCTGTGGTAGTCGAACACCGCCACCAAGCCAACCAGGGCGATGACGAGCGCAAAGATGTGCAGCAGCCCGTGCAGGACCTTGGTGGTGCGTTTAGCTTCGTTCCTGAAGACACGGTAAACCAGCAGGGCTTGTGATCCCCACCTGATCTCCCGCGTCCAAAACAGGTGGGCGAGGCCAGGTCACATGAGGAATGCCTCTTACCTTTCTGCTGCTCCCGAATGGCGTGGGCAAGGCCAGGTCACGTGAGGAATGCCTCTTAACTTTCTGCTGATCAGGAATGGCAACCTC	51B_007_CYB561-340_CYB561-REV_G04.ab1	Higher in Normal	72	66	6	-1	72	66	68	30
CYB561	ENST00000581573.5	CGCATCTCAGGCGCAGTCTCTAG	GAA GAT GTG CTG TGG GCG GTA GC	CATATGTTAGCGACGTGCGGTGACTAGCTCTGAGGGCAGGAAGAAGCTGAAGCCCACCAGCCACTGCACAAAGTACAGGACAAAGACAAGGATCCCGCACCAGCTGTGTAGGCTGTACAGGTCAGCGTAGCCCTTCTTCCTGTGGTAGTCGAACACCGCCACCAAGCCAACCAGGGCGATGACGAGCGCAAAGATGTGCAGCAGCCCGTGCAGGACCTTGGTGGTGCGTTTAGCTTCGTTCCTGAAGACACGGTAAACCAGCAGGGCATTTCCCTGCAGGAAGATCAGGCCTATGACCATGCAGAGGGGGTGCGCGTTGAACTGCAGGTCGCTCTCCCAGGCAATGCCGCCTCGGTACAGCCCGAGCCACGCGCCGGTCATGGCCACCAAGGTCAGGCC…	51E_002_CYB561_CYB-REV_B08.ab1	Higher In S2 Tumors	72	66	6	-1	72	66	68	30
CEACAM1	ENST00000161559.11,ENST00000352591.9,ENST00000358394.7	GATGCTGGGACGTATTGGTGTGAG	GTG GGT TGC TGG GCT TCA AAG TTC	ACCCCAGCTATGTACTTCATTCTCTTGTTAGGTGGGTCATTGGAGTGGTCCTGAGTGTGGTTGGATACTGAGGGTTTGTGCTCTGTGAGATCACGCTGGTCCCTTGCCCTGCCGGTCTTCCCGAAATGCAGAAAACATGCCAGGGCTACTGCTATCAGACCATTTTCGTCCACTACTCCAATCTCAATGCCATCAATGGCCCCAGGTGAGAGGCCATTTTCTTGTGGTGAGCATTATACTTTACGTTCATCATGATGGGGTCGCTTTGGTTCTTACTGATTGGGTTGAAGACCTCACACCAATACGTCCCAGCATCAAAAGAATTGGTGGTGTGGTCTTGTGTGCTTCTCCATTTTGTTATTCTTTGTCTACCTCTACCGTTTGACAACAACCCCATCC…	51G_008_CEACAM1-Large_CEACAM1-REV_H05.ab1	Higher in Normal	72	66	6	-1	72	66	68	30
CEACAM1	ENST00000485605.1,PB.17459.123,PB.17459.20,ENST00000599389.1,PB.17459.21,PB.17459.80,ENST00000403444.7,PB.17459.135,PB.17459.62,PB.17459.74,ENST00000403461.5	GATGCTGGGACGTATTGGTGTGAG	GTG GGT TGC TGG GCT TCA AAG TTC	GAAGGCGGGTGTACTTCATTCTCTTGTTAGGTGGGTCATTGGAGTGGTCCTGAGCTGCCGGTCTTCCCGAAATGCAGAAAACATGCCAGGGCTACTGCTATCAGAGCAACCAGGGCCACTACTCCAATCACAATGCCAGCAATGGCCCCAGGTGAGAGGCCATTTTCTTGTGGTAGAGCATTATAGTTTACGTTCAGCATGATGGGGTCGCTTTGGTTCTTACTGATTGGGTTGAAGACCTCACACCAATACGTCCCAGCATCCAA	51G_010_CEACAM1-Skip_CEACAM1-REV_B06.ab1	Higher In S1 Tumors	72	66	6	-1	72	66	68	30
E2F4	ENST00000567228.1	CTCCTTTGAGCCCATCAAGGC	CAA ACA CTG CAG AGA GCA CTA GTC TC	GGAATTGTTGTTTTGGACTCCCCAAGAGCTGTCATAATCTTTGATCCCACACGAGAGTGCATGAGCTCGGAGCTGCTGGAGGAGTTGATGTCCTCAAAGGTGGGTGGCCCTGGAAGGTGGGAGTGGGTGTGGGCAGGGGTTGGGCTGTTGATCGGGGAGCTGTGGACCCGGTCTGATATTTGTGCTCTATGCAATGATTGTTATTCATTGACTTGACTTCCCTGCTTTCTTTTAATAAATAAATCTCTGATCAGCTGATTTGCCTTGTGGCATTGTTCGTTGTGACACGACGCCCGCCCCCCTTCCTCGTGTGATGTACGGTGGGATAATTATTCTCTTTCTCTAAAAAAAAATAA	51B_006_E2F4-IR_E2F4-FWD_F04.ab1	Higher in Normal	72	66	6	-1	72	66	68	30
E2F4	ENST00000565226.1	CTCCTTTGAGCCCATCAAGGC	CAT GTC CCT TCT GAG GAC ATC AAC TC	GGCTTGAGCTTGGACTCCCAAAGAGCTGTCAGAAATCTTTGATCCCACACGAGAGTGCATGAGCTCGGAGCTGCTGGAGGAGTTGATGTCCTCAGAAGGGACATGAAACTCCTCATTTCTCCACTTTCCCCTTCGACGCTATATGTATGAATAAATCTTTGTTGGAGTTGCACATATCTGCGTCTACATAAATGATTTAGTCGTATGACATGACAACCCTGATGTCTTTGAATAAAAAAAAACACTGACCTGTTTACATGCCCCATGGCAGTGTTCATGGTGACACAAGGCCCGTCGCCCTCTGCGCGCATGAGATAGTGTGGGAGAACAATGTCTTTACTCTGTCAAAATCAATAAAAAAAGAGTTTTTTTTTAATTTTCATTACT	51B_005_E2F4-A3_E2F4-FWD_E04.ab1	Higher In S1 Tumors	72	66	6	-1	72	66	68	30
GPBP1	ENST00000264779.6,ENST00000424459.7,ENST00000506184.7,ENST00000511209.5,ENST00000514387.6,ENST00000515484.2,PB.27704.1,PB.27704.103,PB.27704.105,PB.27704.108,PB.27704.110,PB.27704.120,PB.27704.121,PB.27704.18,PB.27704.20,PB.27704.22,PB.27704.23,PB.27704.30,PB.27704.33,PB.27704.40,PB.27704.47,PB.27704.48,PB.27704.54,PB.27704.56,PB.27704.60,PB.27704.76,PB.27704.93,PB.27704.95	GCTCCACCTACAAAACCTACACAATG	CTC AGA CCA TTC TTC TGT AAC TGT TC	AGTATCGCATGATAGAGAGTGATTTTTGAAGCATTGAAAAGAGACAGAGTAGAAGAGGAACATGAAGATGAAAGCCGTGCTGGCTCAGAGAAGGATGACGACTCATTTAATTTACATAACAGCAATAGTACTCACCAAGAAAGGGATATAAACCGAAACTTCGATGAAAATGAAATTCCTCAAGAGAATGGCAATGCCTCAGTGATTTCCCAGCAGATCATTCGGTCTTCAACCTTCCCACAAACTGATGTTCTTTCAAGTTCACTTGAGGCAGAACACAGATTGTTAAAGGAAATGGGCTGGCAGGAAGACAGTGAAAATGATGAAACATGTGCTCCCTTAACTGAGGATGAAATGAGAGAAGTCCAAGTTATTAGTGAACAGTTACAGAAGAAAGAT…	51B_001_GPBP-LARGE_GPBP-FWD_A04.ab1	Higher in Normal	72	66	6	-1	72	66	68	30
GPBP1	PB.27704.27	GCTCCACCTACAAAACCTACACAATG	CCT TTA ACA ATC TTC TCT GAG CCA GC	ACATGCGTACACGTCGTATGTCTATCAGCCTCTGTCTCTTTTCAATGCTTTCAAAAATTCACTCTTCTTATCAGTGCGCATTCGTGTCAGTTTGGTTAGACGAGGCTGCTGATTAAGTTTGTCAACAGGAGAAGAGGAATTTGAGCGATTACACTCTTTCACTGAATTTGTAGATGGACTAAAGTTCTTGGCAGTTGATTTAAAAGCATTAAAGTTGCCAACGCCAAATGTGGACTCATGAGGGAAAGAAGTTCCAACTTTATTTTCTTTTGTTTGGCTTTTCCATTGTGTAGGTTTTGTAGGTGGAGCA	51E_004_GPBP1_GPB-REV_D08.ab1	Higher In S1 Tumors	72	66	6	-1	72	66	68	30
GAPDH	NA	CTC AAG ATC ATC AGC AAT GCC TC	CGT TGT CAT ACC AGG AAA TGA GC	NA	NA	NA	72	66	6	-1	72	66	68	12
